# Lineage commitment pathways epigenetically oppose oncogenic Gαq/11-YAP1 signaling in dormant disseminated uveal melanoma

**DOI:** 10.1101/2024.03.05.583565

**Authors:** Rama Kadamb, Melisa Lopez Anton, Timothy J. Purwin, Lornella Seeneevassen, Vivian Chua, Francis Waltrich, Jessica L.F. Teh, M. Angela Nieto, Takami Sato, Mizue Terai, Sergio Roman Roman, Leanne De Koning, Deyou Zheng, Andrew E Aplin, Julio A Aguirre-Ghiso

## Abstract

Uveal melanoma (UM) can remain in clinical dormancy for decades only to later produce lethal metastases. Using Gαq/11^mut^/BAP1^wt^ UM xenograft models and human metastatic samples, we identified NR2F1 as a key inducer of UM disseminated cancer cell (DCC) dormancy. Dormant UM DCCs upregulate NR2F1, neural crest genes and, along with suppression of proliferation programs, NR2F1 silences YAP1/TEAD1 transcription by altering histone H3 activation marks. YAP1 can reciprocally repress NR2F1, but inhibiting Gαq/11 signaling or activating NR2F1 can arrest UM growth. NR2F1 knockout led to dormant DCC awakening and liver metastatic growth. NR2F1 and YAP1 inverse expression was confirmed in human livers carrying UM solitary, small DCC clusters as well as large metastases. Intriguingly, RNA-seq and Cut&Run analysis revealed that NR2F1 short-circuits oncogene signaling by repressing multiple G-protein signaling components. Our work provides previously unrecognized mechanistic insight into UM DCC dormancy and potential pathways for interception.

**Statement of significance:** NR2F1 epigenetically suppresses genes associated with G-protein signaling, cell cycle, and YAP1/TEAD1 pathways, inducing dormancy in uveal melanoma (UM) disseminated cancer cells. This study unveils novel markers for UM dormancy and reactivation, positioning NR2F1 as a promising target for intercepting residual and UM metastatic disease.
