## Supplementary data (figure legeneds, figures, tables) for "Lineage commitment pathways epigenetically oppose oncogenic Gαq/11-YAP1 signaling in dormant disseminated uveal melanoma": Supplementary Table 4A&4B.xlsx

### Sheet: Table S4A
Antibody	Product description	Application
NR2F1	(Abcam Cat# ab181137, RRID:AB_2890250)	WB/IF/IP
YAP1	(Santa Cruz Biotechnology Cat# sc-101199, RRID:AB_1131430)	IF
YAP1	(Cell Signaling Technology Cat# 14074, RRID:AB_2650491)	WB/IF/IP
TEAD1	(Cell Signaling Technology Cat# 12292, RRID:AB_2797873)	WB/IP
CTGF1	(Thermo Fisher Scientific Cat# MA5-31420, RRID:AB_2787056)	WB
HMB45	(Santa Cruz Biotechnology Cat# sc-59305, RRID:AB_784471)	IF
Ki67	(Abcam Cat# ab156956, RRID:AB_2732028)	IF
Ki67	(Thermo Fisher Scientific Cat# 14-5698-82, RRID:AB_10854564)	IF
Vimentin	(R and D Systems Cat# MAB2105, RRID:AB_2241653)	IF
LATS1/2	(Cell Signaling Technology Cat# 9153, RRID:AB_2296754)	WB/IP
GAPDH	(Santa Cruz Biotechnology Cat# sc-47724, RRID:AB_627678)	WB
ERK1	(Santa Cruz Biotechnology Cat# sc-93, RRID:AB_631453)	WB
p-ERK1	(Santa Cruz Biotechnology Cat# sc-7383, RRID:AB_627545)	WB
Rabbit Isotype	(Cell Signaling Technology Cat# 66362, RRID:AB_2924329)	ChIP/IP
normal rabbit Isotype	(Santa Cruz Biotechnology Cat# sc-2027, RRID:AB_737197)	IP/ChIP
Protein A/G agarose beads	(Santa Cruz Biotechnology Cat# sc-2003, RRID:AB_10201400)	IP
normal rabbit IgG Cutana (CUTANA™ Rabbit IgG CUT&RUN Negative Control	(Epicypher Cat# 13-0042, RRID:AB_2923178)	Cut&Run
Anti-YAP1 (used for Human patient analysis during Co-staining)	(Sigma-Aldrich Cat# MABS2029, RRID:AB_3076405)	IF
Histone H3K27ac Antibody, SNAP-ChIP® Certified	(Epicypher Cat# 13-0045, RRID:AB_2923489)	Cut&Run
histone H3K27me3 Antibody	(Cell Signaling Technology Cat# 9733, RRID:AB_2616029)	Cut&Run
Histone H3K4me3 Antibody, SNAP-ChIP® Certified	(Epicypher Cat# 13-0041, RRID:AB_3076423)	Cut&Run
H3k4me3	(Abcam Cat# ab213224, RRID:AB_2923013)	ChIP
H3K9me3	(Abcam Cat# ab176916, RRID:AB_2797591)	ChIP
H3K27ac	(Abcam Cat# ab4729, RRID:AB_2118291)	ChIP
NR2F1 ChIP Grade	(Thermo Fisher Scientific Cat# PA5-30190, RRID:AB_2547664)	ChIP
Anti-rabbit HRP Conjugated	(Cell Signaling Technology Cat# 7074, RRID:AB_2099233)	WB
Anti-mouse HRP Conjugated	(Cell Signaling Technology Cat# 7076, RRID:AB_330924)	WB
Goat anti-rabbit 568	(Abcam Cat# ab175471, RRID:AB_2576207)	IF
Goat anti-mouse 647	(Abcam Cat# ab150115, RRID:AB_2687948)	IF
Goat anti-mouse 568	(Abcam Cat# ab175473, RRID:AB_2895153)	IF
Goat anti-rat 568	(Thermo Fisher Scientific Cat# A-11077, RRID:AB_2534121)	IF
Goat anti-mouse 488	(Abcam Cat# ab150077, RRID:AB_2630356)	IF
Goat anti-rabbit igG (alexa flor 488)	(Abcam Cat# ab150077, RRID:AB_2630356)	IF
Goat anti-rat igG (alexa flor 568)	(Abcam Cat# ab175476, RRID:AB_2813739)	IF

### Sheet: Table S4B
ChIP Primers	Forward Primer	Reverse Primer (anti-sense)
Primer 1 CHIP YAP1	GGGAGTGTGCAGGAATGTAG	TCCTCTCGGCTCTTCCTT
Primer 2 CHIP YAP1	GAGCGGAGCGGAAGAAC	AACCGCAAACGATGGGT
Primer 3 CHIP YAP1	TAACATCAATGCCGGCTCAC	TCCTCCTCCTCGCGTTAC
Primer 4 CHIP YAP1	AAGTTACACTGAGTTACAGACCT	TTGTTTCACTTATCTGTTAGTCTGC
Upstream of YAP (internal control)	CGTTGTGCTTTAAGTTAGGCTTG	AGAATCAAGCAGACGCAGTT
GAPDH ChIP primers (control primers)	TCGACAGTCAGCCGCATCT	CTAGCCTCCCGGGTTTCTCT
qRT-PCR Primers	Forward Primer	Reverse Primer (anti-sense)
Tubulin	CCCTCCAAGCTCTACTCT	GACCAAGGCTGGTCTCTTTC
GAPDH	CCTCTGACTTCAACAGCGACAC	TGTCATACCAGGAAATGAGCTTGA
RPL30	GACAAGGCAAAGCGAAATTG	GTATTTTCCGCATGCTGTGC
NR2F1	GCCTCAAAGCCATCGTGCTG	CCTCACGTACTCCTCCAGTG
YAP1	TAGCCCTGCGTAGCCAGTTA	GGTGCCACTGTTAAGGAAAGG
TEAD1	CCATTCCAGGGTTTGAGCCT	GCTTGGTTGTGCCAATGGAG
TEAD2	TCGGAATGAACTGATCGCCC	ACCTGGTCCTTCAACTTGGAC
TEAD3	GACCGTACCATTGCCTCCTC	TTGCTGTACGTGTCAGGGTC
TEAD4	GGACTCCTTGGAACTGGCTTAG	GTTCCGACCGGTCCCAGG
TAZ	TGGACCAAGTACATGAACCACC	GACTGGTGATTGGACACGGT
CTGF1	GGCCTCTTCTGTGACTTCGG	GAGCACCATCTTTGGCGGTG
ANKRD1	AAGGAGCTGGGATTCGATGC	ATTCCAAAAACAGGGAGCCG
CYR61	AAGGAGCTGGGATTCGATGC	ATTCCAAAAACAGGGAGCCG
GNAO1	GATGCGAGCTCTGGGAGAC	GGGTGCTGCTAGTGCATGT
